# New distribution records of *Aedes aegypti*, *Aedes mediovittatus*, and *Toxorhynchites portoricensis* (Diptera: Culicidae) in Puerto Rico and their relevance to Integrated Vector Management

**DOI:** 10.1101/2025.10.22.683737

**Authors:** Jun Soo Bae, Telmah Telmadarrehei, Sangwoo Seok, Lianmarie Soto Jiménez, Amaury Morales González, Luis F. Quintanilla Vásquez, Valerie T. Nguyen, Riley Young, Raymond Gellner, Lawrence E. Reeves, Joanelis Medina, Grayson Brown, Yoosook Lee

## Abstract

As of October 2025, Puerto Rico has been experiencing an ongoing dengue outbreak that started in March 2024. The latest island-wide mosquito survey conducted in Puerto Rico during 2018– 2019 covered 41 of the 78 municipalities and detected the presence of *Aedes aegypti* in 27 of the municipalities. Given the prolonged elevated circulation of dengue virus on the island, we carried out an additional *Ae. aegypti* survey in June 2025 across 44 out of 78 municipalities, including areas with no prior records of the species. Here, we report the occurrence of *Ae. aegypti* in 43 out of 44 municipalities surveyed, including ten new municipalities where *Ae. aegypti* has not been reported. These findings provide insight into the dispersal of *Ae. aegypti* in Puerto Rico, indicating that the species is much more widespread than previously known. We also provide the expanded species occurrence of *Aedes mediovittatus* and *Toxorhynchites portoricensis*, which share the same larval habitat as *Ae. aegypti*. Notably, 96% of cemeteries surveyed across 24 municipalities served as oviposition sites for *Ae. aegypti*. However, a few cemeteries demonstrated effective preventative practices that minimize mosquito breeding. This effective management, which resulted in no mosquito breeding in some cemeteries and a tire shop, brings hope that communication and education of property/facility managers can reduce the mosquito populations.
