## Supplementary material for "New distribution records of *Aedes aegypti*, *Aedes mediovittatus*, and *Toxorhynchites portoricensis* (Diptera: Culicidae) in Puerto Rico and their relevance to Integrated Vector Management": Table S1

### Sheet: Sheet1
Region	Municipality	Location ID	Latitude	Longitude	Location type	Collection method	Ae aegypti	Ae mediovittatus	Tx portoricensis
North	Arecibo	1	18.4287	-66.6788	residential	Larvae	25	2
South	Guayama	BGGU	17.9746	-66.0888	residential	BG-Sentinel	15
South	Salinas	BGSL	17.9762	-66.2484	residential	BG-Sentinel	4
South	Ponce	BGPO	17.991	-66.6621	residential	BG-Sentinel	8
South	Patillas	PATH2	18.0048	-66.0179	cemetery	Larvae	15
East	Maunabo	MUTH1	18.0223	-65.9014	cemetery	Larvae	9
North	Arecibo	AR-none2	18.4287	-66.6787	residential	BG-Sentinel	0	0	0
South	Juana Diaz	BGJD	18.0259	-66.4862	residential	BG-Sentinel	2
West	Yauco	BGYA2	18.0262	-66.8796	residential	BG-Sentinel	1
South	Arroyo	AY-none	17.9668	-66.0664	cemetery	Larvae	0	0	0
West	Cabo Rojo	CRSU1	18.0302	-67.1702	cemetery	Larvae	27
North	Arecibo	BGAR	18.4699	-66.7348	residential	BG-Sentinel	6	1	1
East	Yabucoa	YBTH1	18.0419	-65.8835	cemetery	Larvae	8
East	Yabucoa	YBTH2	18.0422	-65.885	cemetery	Larvae	8
South	Penuelas	PEW1	18.055	-66.7268	cemetery	Larvae	7
West	Sabana Grande	SGM1	18.0814	-66.9679	cemetery	Larvae	12
West	San German	SGSU1	18.1085	-67.0682	tire	Larvae	38
West	Cabo Rojo	MAM1	18.1414	-67.1747	residential	Larvae	6		1
East	Humacao	BGHU2	18.1492	-65.7688	residential	Larvae	6
Central	Barranquitas	BGBAR2	18.1769	-66.3196	residential	BG-Sentinel	4
Central	Barranquitas	BGBAR1	18.1771	-66.3195	residential	BG-Sentinel	1
Central	Adjuntas	BGAD	18.182	-66.7451	residential	BG-Sentinel	2
East	Las Piedras	BGLP	18.1892	-65.8793	residential	BG-Sentinel	1
East	Las Piedras	LPT2	18.1939	-65.8866	cemetery	Larvae	4
East	Humacao	BGHU1	18.1605	-65.8275	residential	Larvae	8	1
Central	Orocovis	BGOR2	18.2064	-66.3606	residential	BG-Sentinel	1
East	Caguas	BGCG1	18.2198	-66.0361	residential	BG-Sentinel	2
East	Caguas	BGCG2	18.2201	-66.0361	residential	BG-Sentinel	2
East	Loiza	BGLO2	18.4281	-65.8768	residential	BG-Sentinel	3	1
East	Juncos	JT2	18.2284	-65.9288	cemetery	Larvae	32
East	Juncos	JT3	18.2284	-65.9288	cemetery	Larvae	1
East	Juncos	JT1	18.2286	-65.9287	cemetery	Larvae	2
East	Caguas	BGCA3	18.2378	-66.024	residential	BG-Sentinel	1
Central	Orocovis	BGOR	18.2063	-66.3607	residential	BG-Sentinel	5	1
West	Mayaguez	BGMA	18.2416	-67.1377	residential	BG-Sentinel	3
East	Gurabo	GBTH1	18.2513	-65.9825	cemetery	Larvae	6
West	Quebradilla	BGQU	18.4795	-66.9266	residential	BG-Sentinel	11	1
Metro	San Juan	BGSJ1	18.3284	-66.0575	residential	BG-Sentinel	1	4
West	Las Marias	LMW4	18.2518	-66.9939	cemetery	Larvae	4
West	Las Marias	LMW3	18.252	-66.9938	cemetery	Larvae	20
West	Las Marias	LMW5	18.2524	-66.9946	cemetery	Larvae	10
East	San Lorenzo	BGSO	18.1779	-65.9726	residential	BG-Sentinel	4	1
West	Las Marias	LMW2	18.2525	-66.9938	cemetery	Larvae	5
West	Las Marias	LMW1	18.2526	-66.9937	cemetery	Larvae	18
West	Yauco	BGYA1	18.0262	-66.8788	residential	BG-Sentinel	4	1
Central	Utuado	UTS4	18.2645	-66.7169	cemetery	Larvae	1
North	Camuy	CA-none	18.4223	-66.8661	forest	BG-Sentinel	0	0	0
Central	Cidra	CD-none	18.1742	-66.1084	residential	BG-Sentinel	0	0	0
Central	Utuado	UTS1	18.2654	-66.7161	cemetery	Larvae	7
Central	Utuado	UTS5	18.2756	-66.7206	tire	Larvae			1
Central	Morovis	MOF1	18.3285	-66.4378	tire	Larvae	1
Central	Ciales	CIF4	18.338	-66.4696	cemetery	Larvae	4	2
East	Fajardo	BGFA1	18.3299	-65.652	residential	BG-Sentinel	27
Central	Ciales	CIF6	18.3319	-66.4635	cemetery	Larvae		10	1
East	Fajardo	BGFA2	18.3301	-65.652	residential	BG-Sentinel	3
Central	Corozal	COF2	18.336	-66.3237	cemetery	Larvae	1	5
South	Coamo	CO-none	18.0792	-66.357	city	BG-Sentinel	0	0	0
Central	Ciales	CIF2	18.3319	-66.4631	cemetery	Larvae	2
Central	Ciales	CIF1	18.332	-66.4635	cemetery	Larvae	1		1
South	Guayama	GU-none	17.9776	-66.1224	cemetery	Larvae	0	0	0
South	Guayama	GU-none2	17.9776	-66.1218	cemetery	Larvae	0	0	0
West	Hormigueros	HOSU1	18.1449	-67.0926	tire	Larvae	1	3	1
Central	Corozal	COF1	18.337	-66.3231	cemetery	Larvae	7
Central	Ciales	CIF5	18.339	-66.4695	cemetery	Larvae	5
Central	Ciales	CIF3	18.3391	-66.4694	cemetery	Larvae	20
West	Lares	LAS1	18.2945	-66.8854	cemetery	Larvae	14	9
West	Lares	LAS2	18.2945	-66.8855	cemetery	Larvae		7	1
West	Lares	LAS3	18.2942	-66.8858	cemetery	Larvae	3	12
Metro	Trujillio Alto	BGTA	18.3459	-65.987	residential	BG-Sentinel	9
Central	Ciales	Aspirator	18.3546	-66.4699	cemetery	Mouth Aspirator	1
Metro	San Juan	BGSJ2	18.3716	-66.0718	residential	BG-Sentinel	22
Metro	San Juan	SJW2	18.3763	-66.0486	cemetery	Larvae	3
Metro	San Juan	SJW1	18.3765	-66.0484	cemetery	Larvae	6
Metro	San Juan	SJW3	18.3766	-66.0486	cemetery	Larvae	9
West	Aguada	AGS1	18.3785	-67.1799	cemetery	Larvae	3		1
West	Maricao	MA-none	18.1852	-66.9834	cemetery	Larvae	0	0	0
East	Maunabo	MBTH2	18.0121	-65.9046	cemetery	Larvae		1
West	Maricao	MC-none	18.1854	-66.9833	cemetery	Larvae	0	0	0
West	Aguada	AGS2	18.3792	-67.1797	cemetery	Larvae	6
Central	Morovis	MOF2	18.3387	-66.3765	tire	Larvae	3	1
Central	Morovis	MO-non1	18.3217	-66.4126	cemetery	Larvae	0	0	0
Central	Morovis	MO-non2	18.3353	-66.3721	tire	Larvae	0	0	0
Metro	San Juan	BGSJ3	18.3917	-66.0061	residential	BG-Sentinel	1
Metro	Carolina	BGCA	18.3917	-66.0061	residential	BG-Sentinel	3
East	Maunabo	MUTH4	18.0226	-65.9015	cemetery	Larvae	1	2
South	Patillas	PA-none	17.9716	-65.9565	cemetery	Larvae	0	0	0
South	Patillas	PA-none2	17.9718	-65.9565	cemetery	Larvae	0	0	0
South	Patillas	PATH1	18.0045	-66.0186	cemetery	Larvae	9	1
West	Moca	MOS1	18.3937	-67.1187	cemetery	Larvae	16
Metro	San Juan	Aspirator	18.4069	-66.0612	residential	Mouth Aspirator	1
West	Quebradillas	QU-none	18.4795	-66.9264	residential	BG-Sentinel	0	0	0
South	Salinas	SA-none	17.9761	-66.2484	residential (rural)	BG-Sentinel	0	0	0
South	Salinas	SA-none2	17.9762	-66.2484	residential (rural)	BG-Sentinel	0	0	0
Metro	Bayamon	BGBAY2	18.4172	-66.1581	residential	BG-Sentinel	3
Metro	Bayamon	BGBAY1	18.4174	-66.1583	residential	BG-Sentinel	2
Metro	San Juan	SJ-none	18.3918	-66.0062	residential	BG-Sentinel	0	0	0
Metro	San Juan	SJ-none2	18.3811	-66.0033	residential	BG-Sentinel	0	0	0
North	Manati	BGMN	18.4214	-66.4481	residential	BG-Sentinel	4		2
North	Manati	2	18.4214	-66.4483	residential	Larvae	35
East	Loiza	BGLO1	18.4282	-65.8767	residential	BG-Sentinel	14
Metro	San Juan	SJW4	18.3767	-66.0486	cemetery	Larvae	5	7
Metro	San Juan	SJW5	18.3766	-66.0488	cemetery	Larvae	6	3
Metro	San Juan	SJW6	18.3745	-66.0478	cemetery	Larvae	3	1
East	San Lorenzo	SL-none	18.1779	-65.9726	residential	BG-Sentinel	0	0	0
West	San Sebastian	SSS1	18.3272	-66.9846	cemetery	Larvae	5	11
West	San Sebastian	SSS2	18.3251	-66.9834	cemetery	Larvae	7	1
Central	Utuado	UT-none	18.2859	-66.8013	cemetery	Larvae	0	0	0
North	Arecibo	4	18.4284	-66.6689	cemetery	Larvae	2
Central	Utuado	UTS3	18.2637	-66.7165	cemetery	Larvae	17	7
North	Manati	BGMN2	18.4287	-66.6787	residential	BG-Sentinel	1
North	Arecibo	3	18.4296	-66.6686	cemetery	Larvae	18
South	Villalba	VI-none	18.0973	-66.4789	residential (rural)	BG-Sentinel	0	0	0
West	Yaoco	YA-none	18.0355	-66.8685	cemetery	Larvae	0	0	0
North	Camuy	BGCM	18.4372	-66.8831	residential	BG-Sentinel	6
North	Vega Baja	BGVB	18.465	-66.406	residential	BG-Sentinel	14
