## Supplementary material for "New distribution records of *Aedes aegypti*, *Aedes mediovittatus*, and *Toxorhynchites portoricensis* (Diptera: Culicidae) in Puerto Rico and their relevance to Integrated Vector Management": Table S2

### Sheet: Tabls S2
Region	Municipality	Yee et al (2021)	Otero et al. (2022)	GBIF (as of Sep 2025)	This study
Metro	Bayamón	-	-	O	O
Metro	Carolina	O	-	O	O
Metro	Cataño	-	-	-	-
Metro	Guaynabo	-	-	O	-
Metro	San Juan	O	-	O	O
Metro	Trujillo Alto	O	-	-	O
East	Caguas	O	O	O	O
East	Canóvanas	-	-	-	-
East	Ceiba	O	-	O	-
East	Culebra	-	-	-	-
East	Fajardo	O	-	O	O
East	Gurabo*	-	-	-	O
East	Humacao	-	O	O	O
East	Juncos	-	O	O	O
East	Las Piedras	-	O	O	O
East	Loíza	O	-	O	O
East	Luquillo	-	-	O	-
East	Maunabo*	O	-	-	O
East	Naguabo	-	O	O	-
East	Río Grande	O	-	O	-
East	San Lorenzo	-	-	O	O
East	Vieques	-	-	-	-
East	Yabucoa	O	O	O	O
North	Arecibo	O	-	O	O
North	Barceloneta	-	-	O	-
North	Camuy	O	-	-	O
North	Dorado	O	-	O	-
North	Florida	-	-	O	-
North	Hatillo	-	-	O	-
North	Manatí	-	-	O	O
North	Toa Alta	-	-	O	-
North	Toa Baja	O	-	-	-
North	Vega Alta	-	-	-	-
North	Vega Baja*	-	-	-	O
Central	Adjuntas	O	-	-	O
Central	Aguas Buenas	-	-	-	-
Central	Aibonito	-	-	-	-
Central	Barranquitas	-	-	O	O
Central	Cayey	O	-	O	-
Central	Ciales	O	-	-	O
Central	Cidra	O	-	-	-
Central	Comerío	-	-	-	-
Central	Corozal	-	-	O	O
Central	Jayuya	O	-	O	-
Central	Morovis	O	-	O	O
Central	Naranjito	-	-	O	-
Central	Orocovis*	-	-	-	O
Central	Utuado	O	-	O	O
South	Arroyo	-	-	O	-
South	Coamo	-	-	O	-
South	Guayama	-	-	O	O
South	Guayanilla	-	-	O	-
South	Juana Díaz	X	-	O	O
South	Patillas	O	-	O	O
South	Peñuelas*	-	-	-	O
South	Ponce	O	-	O	O
South	Salinas	X	-	O	O
South	Santa Isabel	O	-	-	-
South	Villalba	-	-	O	-
West	Aguada	O	-	-	O
West	Aguadilla	-	-	O	-
West	Añasco	-	-	-	-
West	Cabo Rojo	-	-	O	O
West	Guánica	-	-	O	-
West	Hormigueros*	-	-	-	O
West	Isabela	-	-	-	-
West	Lajas	-	-	O	-
West	Lares	-	-	O	O
West	Las Marías*	X	-	-	O
West	Maricao	-	-	-	X
West	Mayagüez	O	-	O	O
West	Moca	-	-	-	O
West	Quebradillas*	O	-	O	O
West	Rincón	O	-	-	-
West	Sabana Grande*	-	-	-	O
West	San Germán	-	-	O	O
West	San Sebastián*	-	-	-	O
West	Yauco	X	-	O	O
